# SIRT3 preserves mitochondrial DNA integrity to restrain cGAS–STING signaling and autoimmune inflammation

**DOI:** 10.64898/2026.11.15.766791

**Authors:** Carolina Meroño, Yara Cuesta, Vanessa Marchant, Aurea Oliva, Alejandra Carrancho, Luis González-Moreno, Miguel Rodríguez-Pulido, Michael N. Sack, Margarita Sáiz, Marta Ruiz-Ortega, Javier Traba

## Abstract

Mitochondria play critical roles beyond energy production, including regulation of innate immunity through release of damage-associated molecular patterns such as mitochondrial DNA (mtDNA). Sirtuin 3 (SIRT3), a mitochondrial deacetylase, modulates mitochondrial function, reactive oxygen species (ROS) levels, and inflammation. Here, we investigate the role of SIRT3 in controlling Type I interferon (IFN) responses in macrophages.

We show that *Sirt3* depletion in mouse macrophages increases basal mtDNA release into the cytosol, activating the cGAS-STING pathway and enhancing the expression of IFN-β and downstream interferon-stimulated genes (ISGs). Accordingly, *Sirt3*-deficient cells exhibit markedly increased resistance to vesicular stomatitis virus infection. Secreted IFN-β also acts in a paracrine manner, priming neighboring cells and reinforcing antiviral defenses.

Using mtDNA-deficient (ρ^0^) cells, we demonstrate that intact mtDNA is essential for this amplified interferon response, as mtDNA depletion abolishes IFN-β induction following *Sirt3* knockdown.

Mechanistically, increased mitochondrial ROS (mtROS) in SIRT3-deficient cells promotes mtDNA leakage and cGAS-STING activation, effects that are attenuated by the mitochondrial superoxide scavenger MitoTEMPO.

*In vivo*, SIRT3 protects against chlorhexidine gluconate–induced peritoneal fibrosis by restraining macrophage infiltration, ISGs expression and fibrotic remodeling, underscoring its role in modulating STING-dependent inflammation and tissue damage. Finally, reanalysis of transcriptomic datasets from patients with lupus nephritis and rheumatoid arthritis reveals reduced SIRT3 expression, suggesting that SIRT3 downregulation is also associated with human inflammatory diseases. Collectively, our findings identify SIRT3 as an important regulator of mitochondrial integrity and oxidative stress that modulates innate immune and antiviral responses.
