## Supplemental tables 1-4 for "SIRT3 preserves mitochondrial DNA integrity to restrain cGAS–STING signaling and autoimmune inflammation"

### Sheet: S1
Table S1. GSE32591 (LN) samples and related metadata
geo_accession	title	source_name	disease status	patient number	tissue
GSM807842	Tub_LN_301	Tubulointerstitium from LN patient	LN patient	1	Tubulointerstitium from kidney biopsy
GSM807843	Tub_LN_302	Tubulointerstitium from LN patient	LN patient	2	Tubulointerstitium from kidney biopsy
GSM807844	Tub_LN_304	Tubulointerstitium from LN patient	LN patient	3	Tubulointerstitium from kidney biopsy
GSM807845	Tub_LN_305	Tubulointerstitium from LN patient	LN patient	4	Tubulointerstitium from kidney biopsy
GSM807846	Tub_LN_306	Tubulointerstitium from LN patient	LN patient	5	Tubulointerstitium from kidney biopsy
GSM807847	Tub_LN_307	Tubulointerstitium from LN patient	LN patient	6	Tubulointerstitium from kidney biopsy
GSM807848	Tub_LN_308	Tubulointerstitium from LN patient	LN patient	7	Tubulointerstitium from kidney biopsy
GSM807849	Tub_LN_309	Tubulointerstitium from LN patient	LN patient	8	Tubulointerstitium from kidney biopsy
GSM807850	Tub_LN_310	Tubulointerstitium from LN patient	LN patient	9	Tubulointerstitium from kidney biopsy
GSM807851	Tub_LN_311	Tubulointerstitium from LN patient	LN patient	10	Tubulointerstitium from kidney biopsy
GSM807852	Tub_LN_312	Tubulointerstitium from LN patient	LN patient	11	Tubulointerstitium from kidney biopsy
GSM807853	Tub_LN_313	Tubulointerstitium from LN patient	LN patient	12	Tubulointerstitium from kidney biopsy
GSM807854	Tub_LN_314	Tubulointerstitium from LN patient	LN patient	13	Tubulointerstitium from kidney biopsy
GSM807855	Tub_LN_318	Tubulointerstitium from LN patient	LN patient	14	Tubulointerstitium from kidney biopsy
GSM807856	Tub_LN_319	Tubulointerstitium from LN patient	LN patient	15	Tubulointerstitium from kidney biopsy
GSM807857	Tub_LN_323	Tubulointerstitium from LN patient	LN patient	16	Tubulointerstitium from kidney biopsy
GSM807858	Tub_LN_329	Tubulointerstitium from LN patient	LN patient	17	Tubulointerstitium from kidney biopsy
GSM807859	Tub_LN_336	Tubulointerstitium from LN patient	LN patient	18	Tubulointerstitium from kidney biopsy
GSM807860	Tub_LN_338	Tubulointerstitium from LN patient	LN patient	19	Tubulointerstitium from kidney biopsy
GSM807861	Tub_LN_340	Tubulointerstitium from LN patient	LN patient	20	Tubulointerstitium from kidney biopsy
GSM807862	Tub_LN_342	Tubulointerstitium from LN patient	LN patient	21	Tubulointerstitium from kidney biopsy
GSM807863	Tub_LN_343	Tubulointerstitium from LN patient	LN patient	22	Tubulointerstitium from kidney biopsy
GSM807864	Tub_LN_346	Tubulointerstitium from LN patient	LN patient	23	Tubulointerstitium from kidney biopsy
GSM807865	Tub_LN_348	Tubulointerstitium from LN patient	LN patient	24	Tubulointerstitium from kidney biopsy
GSM807866	Tub_LN_349	Tubulointerstitium from LN patient	LN patient	25	Tubulointerstitium from kidney biopsy
GSM807867	Tub_LN_352	Tubulointerstitium from LN patient	LN patient	26	Tubulointerstitium from kidney biopsy
GSM807868	Tub_LN_357	Tubulointerstitium from LN patient	LN patient	27	Tubulointerstitium from kidney biopsy
GSM807869	Tub_LN_358	Tubulointerstitium from LN patient	LN patient	28	Tubulointerstitium from kidney biopsy
GSM807870	Tub_LN_359	Tubulointerstitium from LN patient	LN patient	29	Tubulointerstitium from kidney biopsy
GSM807871	Tub_LN_360	Tubulointerstitium from LN patient	LN patient	30	Tubulointerstitium from kidney biopsy
GSM807872	Tub_LN_361	Tubulointerstitium from LN patient	LN patient	31	Tubulointerstitium from kidney biopsy
GSM807873	Tub_LN_362	Tubulointerstitium from LN patient	LN patient	32	Tubulointerstitium from kidney biopsy
GSM807874	Tub_LD_363	Tubulointerstitium from control living donor	control	1	Tubulointerstitium from kidney biopsy
GSM807875	Tub_LD_364	Tubulointerstitium from control living donor	control	2	Tubulointerstitium from kidney biopsy
GSM807876	Tub_LD_365	Tubulointerstitium from control living donor	control	3	Tubulointerstitium from kidney biopsy
GSM807877	Tub_LD_366	Tubulointerstitium from control living donor	control	4	Tubulointerstitium from kidney biopsy
GSM807878	Tub_LD_367	Tubulointerstitium from control living donor	control	5	Tubulointerstitium from kidney biopsy
GSM807879	Tub_LD_368	Tubulointerstitium from control living donor	control	6	Tubulointerstitium from kidney biopsy
GSM807880	Tub_LD_369	Tubulointerstitium from control living donor	control	7	Tubulointerstitium from kidney biopsy
GSM807881	Tub_LD_370	Tubulointerstitium from control living donor	control	8	Tubulointerstitium from kidney biopsy
GSM807882	Tub_LD_371	Tubulointerstitium from control living donor	control	9	Tubulointerstitium from kidney biopsy
GSM807883	Tub_LD_373	Tubulointerstitium from control living donor	control	10	Tubulointerstitium from kidney biopsy
GSM807884	Tub_LD_374	Tubulointerstitium from control living donor	control	11	Tubulointerstitium from kidney biopsy
GSM807885	Tub_LD_375	Tubulointerstitium from control living donor	control	12	Tubulointerstitium from kidney biopsy
GSM807886	Tub_LD_376	Tubulointerstitium from control living donor	control	13	Tubulointerstitium from kidney biopsy
GSM807887	Tub_LD_377	Tubulointerstitium from control living donor	control	14	Tubulointerstitium from kidney biopsy
GSM807888	Tub_LD_378	Tubulointerstitium from control living donor	control	15	Tubulointerstitium from kidney biopsy
GSM807889	Glom_LN_401	Glomeruli from LN patient	LN patient	1	Glomeruli from kidney biopsy
GSM807890	Glom_LN_402	Glomeruli from LN patient	LN patient	2	Glomeruli from kidney biopsy
GSM807891	Glom_LN_404	Glomeruli from LN patient	LN patient	3	Glomeruli from kidney biopsy
GSM807892	Glom_LN_405	Glomeruli from LN patient	LN patient	4	Glomeruli from kidney biopsy
GSM807893	Glom_LN_406	Glomeruli from LN patient	LN patient	5	Glomeruli from kidney biopsy
GSM807894	Glom_LN_407	Glomeruli from LN patient	LN patient	6	Glomeruli from kidney biopsy
GSM807895	Glom_LN_408	Glomeruli from LN patient	LN patient	7	Glomeruli from kidney biopsy
GSM807896	Glom_LN_409	Glomeruli from LN patient	LN patient	8	Glomeruli from kidney biopsy
GSM807897	Glom_LN_410	Glomeruli from LN patient	LN patient	9	Glomeruli from kidney biopsy
GSM807898	Glom_LN_411	Glomeruli from LN patient	LN patient	10	Glomeruli from kidney biopsy
GSM807899	Glom_LN_412	Glomeruli from LN patient	LN patient	11	Glomeruli from kidney biopsy
GSM807900	Glom_LN_413	Glomeruli from LN patient	LN patient	12	Glomeruli from kidney biopsy
GSM807901	Glom_LN_414	Glomeruli from LN patient	LN patient	13	Glomeruli from kidney biopsy
GSM807902	Glom_LN_418	Glomeruli from LN patient	LN patient	14	Glomeruli from kidney biopsy
GSM807903	Glom_LN_419	Glomeruli from LN patient	LN patient	15	Glomeruli from kidney biopsy
GSM807904	Glom_LN_423	Glomeruli from LN patient	LN patient	16	Glomeruli from kidney biopsy
GSM807905	Glom_LN_430	Glomeruli from LN patient	LN patient	17	Glomeruli from kidney biopsy
GSM807906	Glom_LN_438	Glomeruli from LN patient	LN patient	18	Glomeruli from kidney biopsy
GSM807907	Glom_LN_440	Glomeruli from LN patient	LN patient	19	Glomeruli from kidney biopsy
GSM807908	Glom_LN_442	Glomeruli from LN patient	LN patient	20	Glomeruli from kidney biopsy
GSM807909	Glom_LN_444	Glomeruli from LN patient	LN patient	21	Glomeruli from kidney biopsy
GSM807910	Glom_LN_445	Glomeruli from LN patient	LN patient	22	Glomeruli from kidney biopsy
GSM807911	Glom_LN_448	Glomeruli from LN patient	LN patient	23	Glomeruli from kidney biopsy
GSM807912	Glom_LN_450	Glomeruli from LN patient	LN patient	24	Glomeruli from kidney biopsy
GSM807913	Glom_LN_451	Glomeruli from LN patient	LN patient	25	Glomeruli from kidney biopsy
GSM807914	Glom_LN_454	Glomeruli from LN patient	LN patient	26	Glomeruli from kidney biopsy
GSM807915	Glom_LN_462	Glomeruli from LN patient	LN patient	27	Glomeruli from kidney biopsy
GSM807916	Glom_LN_463	Glomeruli from LN patient	LN patient	28	Glomeruli from kidney biopsy
GSM807917	Glom_LN_464	Glomeruli from LN patient	LN patient	29	Glomeruli from kidney biopsy
GSM807918	Glom_LN_465	Glomeruli from LN patient	LN patient	30	Glomeruli from kidney biopsy
GSM807919	Glom_LN_466	Glomeruli from LN patient	LN patient	31	Glomeruli from kidney biopsy
GSM807920	Glom_LN_467	Glomeruli from LN patient	LN patient	32	Glomeruli from kidney biopsy
GSM807921	Glom_LD_468	Glomeruli from control living donor	control	1	Glomeruli from kidney biopsy
GSM807922	Glom_LD_469	Glomeruli from control living donor	control	2	Glomeruli from kidney biopsy
GSM807923	Glom_LD_470	Glomeruli from control living donor	control	3	Glomeruli from kidney biopsy
GSM807924	Glom_LD_471	Glomeruli from control living donor	control	4	Glomeruli from kidney biopsy
GSM807925	Glom_LD_472	Glomeruli from control living donor	control	5	Glomeruli from kidney biopsy
GSM807926	Glom_LD_473	Glomeruli from control living donor	control	6	Glomeruli from kidney biopsy
GSM807927	Glom_LD_474	Glomeruli from control living donor	control	7	Glomeruli from kidney biopsy
GSM807928	Glom_LD_475	Glomeruli from control living donor	control	8	Glomeruli from kidney biopsy
GSM807929	Glom_LD_476	Glomeruli from control living donor	control	9	Glomeruli from kidney biopsy
GSM807930	Glom_LD_478	Glomeruli from control living donor	control	10	Glomeruli from kidney biopsy
GSM807931	Glom_LD_479	Glomeruli from control living donor	control	11	Glomeruli from kidney biopsy
GSM807932	Glom_LD_480	Glomeruli from control living donor	control	13	Glomeruli from kidney biopsy
GSM807933	Glom_LD_481	Glomeruli from control living donor	control	14	Glomeruli from kidney biopsy
GSM807934	Glom_LD_482	Glomeruli from control living donor	control	15	Glomeruli from kidney biopsy

### Sheet: S2
Table S2. GSE97779 (AR) samples and related metadata
geo_accession	title	source_name	cell status	subject status	subject id	tissue
GSM2577312	control macrophages, donor A	control macrophages	cultured for 3 days	healthy individual	donor A	peripheral blood
GSM2577313	control macrophages, donor B	control macrophages	cultured for 3 days	healthy individual	donor B	peripheral blood
GSM2577314	control macrophages, donor C	control macrophages	cultured for 3 days	healthy individual	donor C	peripheral blood
GSM2577315	control macrophages, donor D	control macrophages	cultured for 3 days	healthy individual	donor D	peripheral blood
GSM2577316	control macrophages, donor E	control macrophages	cultured for 3 days	healthy individual	donor E	peripheral blood
GSM2577317	RA synovial macrophages, donor 1	RA synovial macrophages	freshly isolated cells	rheumatoid arthritis patient	donor 1	synovial fluid
GSM2577318	RA synovial macrophages, donor 2	RA synovial macrophages	freshly isolated cells	rheumatoid arthritis patient	donor 2	synovial fluid
GSM2577319	RA synovial macrophages, donor 3	RA synovial macrophages	freshly isolated cells	rheumatoid arthritis patient	donor 3	synovial fluid
GSM2577320	RA synovial macrophages, donor 4	RA synovial macrophages	freshly isolated cells	rheumatoid arthritis patient	donor 4	synovial fluid
GSM2577321	RA synovial macrophages, donor 5	RA synovial macrophages	freshly isolated cells	rheumatoid arthritis patient	donor 5	synovial fluid
GSM2577322	RA synovial macrophages, donor 6	RA synovial macrophages	freshly isolated cells	rheumatoid arthritis patient	donor 6	synovial fluid
GSM2577323	RA synovial macrophages, donor 7	RA synovial macrophages	freshly isolated cells	rheumatoid arthritis patient	donor 7	synovial fluid
GSM2577324	RA synovial macrophages, donor 8	RA synovial macrophages	freshly isolated cells	rheumatoid arthritis patient	donor 8	synovial fluid
GSM2577325	RA synovial macrophages, donor 9	RA synovial macrophages	freshly isolated cells	rheumatoid arthritis patient	donor 9	synovial fluid

### Sheet: S3
Table S3. Differential expression analysis values for SIRT3 gene in LN study (GSE32591)
Tissue	adj.P.Val	P.Value	t	B	logFC
Glomeruli	4,83E-07	6,23E-09	-7,103	10,325	-0,443
Tubulointerstitium	2,79E-03	6,12E-04	-3,667	-0,713	-0,169

### Sheet: S4
Table S4. SIRT3 probes differential expression analysis values for GSE97779 (AR) study
Probe ID	adj.P.Val	P.Value	t	B	logFC
221562_s_at	0,078	0,019	-2,648	-4,104	-0,382
221913_at	0,006	0,001	-4,349	-0,803	-1,481
49327_at	0,0003	0,00001	-6,625	3,303	-0,779
